# Inferring system-level brain communication through multi-scale neural activity

**DOI:** 10.1101/2020.11.30.404244

**Authors:** Yin-Jui Chang, Yuan-I Chen, Hsin-Chih Yeh, Jose M. Carmena, Samantha R. Santacruz

## Abstract

Fundamental principles underlying computation in multi-scale brain networks illustrate how multiple brain areas and their coordinated activity give rise to complex cognitive functions. Whereas the population brain activity has been studied in the micro-to meso-scale in building the connections between the dynamical patterns and the behaviors, such studies were often done at a single length scale and lacked an explanatory theory that identifies the neuronal origin across multiple scales. Here we introduce the NeuroBondGraph Network, a dynamical system incorporating both biological-inspired components and deep learning techniques to capture cross-scale dynamics that can infer and map the neural data from multiple scales. We demonstrated our model is not only 3.5 times more accurate than the popular sphere head model but also able to predict synchronous neural activity and extract correlated low-dimensional latent dynamics. We also showed that we can extend our methods to robustly predict held-out data across several weeks. The extracted effective connectivity agreed with the neuroanatomical hierarchy of motor control. Accordingly, the NeuroBondGraph Network opens the door to revealing comprehensive understanding of the brain computation, where network mechanisms of multi-scale communications are critical.
