## Supplementary Table 3 for "Inferring system-level brain communication through multi-scale neural activity"

### Sheet: Supplementary Table 3
Supplementary Table 3: Selected features for movement behavior decoding
Dataset	Day	Features from (reconstructed) screw ECoG	Features from (reconstructed) LFP
Screw ECoG	1	Ch 2_12 Hz, Ch 4_ 12 Hz, Ch 4_14 Hz, Ch 6_27 Hz, Ch 2_27 Hz, Ch 3_29 Hz	N/A
Screw ECoG	2	Ch 5_32 Hz, Ch 7_35 Hz, Ch 5_WL, Ch 6_20 Hz, Ch 5_RMS, Ch 2_25 Hz	N/A
Screw ECoG	4	Ch 3_23 Hz, Ch 7_37 Hz, Ch 7_22 Hz, Ch 4_18 Hz, Ch 7_36 Hz, Ch 7_38 Hz	N/A
Screw ECoG	12	Ch 2_35 Hz, Ch 5_22 Hz, Ch 1_33 Hz, Ch 2_37 Hz, Ch 7_MPF, Ch 3_MPF	N/A
Screw ECoG	16	Ch 6_24 Hz, Ch 4_11 Hz, Ch 4_26 Hz, Ch 4_24 Hz, Ch 5_21 Hz, Ch 2_10 Hz	N/A
Reconstructed screw ECoG	1	Ch 4_30 Hz, Ch 5_31 Hz, Ch 2_30 Hz, Ch 1_31 Hz, Ch 5_12 Hz, Ch 6_30 Hz	N/A
Reconstructed screw ECoG	2	Ch 2_19 Hz, Ch 2_25 Hz, Ch 4_19 Hz, Ch 2_20 Hz, Ch 3_28 Hz, Ch 5_15 Hz	N/A
Reconstructed screw ECoG	4	Ch 3_33 Hz, Ch 3_21 Hz, Ch 5_33 Hz, Ch 6_12 Hz, Ch 7_34 Hz, Ch 3_34 Hz	N/A
Reconstructed screw ECoG	12	Ch 4_22 Hz, Ch 6_22 Hz, Ch 1_28 Hz, Ch 2_22 Hz, Ch 2_30 Hz, Ch 4_37 Hz	N/A
Reconstructed screw ECoG	16	Ch 1_34 Hz, Ch 3_34 Hz, Ch 5_34 Hz, Ch 3_26 Hz, Ch 1_24 Hz, Ch 7_24 Hz	N/A
LFP	1	N/A	Ch 16_WL, Ch 16_RMS, Ch 8_23 Hz, Ch 12_10 Hz, Ch 7_27 Hz, Ch 15_32 Hz
LFP	2	N/A	Ch 12_35 Hz, Ch 16_WL, Ch 16_RMS, Ch 10_12 Hz, Ch 12_36 Hz, Ch 11_WL
LFP	4	N/A	Ch 16_WL, Ch 16_RMS, Ch 8_12 Hz, Ch 3_23Hz, Ch 10_34 Hz, Ch 8_28 Hz
LFP	12	N/A	Ch 16_WL, Ch 16_RMS, Ch 15_23 Hz, Ch 15_RMS, Ch 15_WL, Ch 15_20 Hz
LFP	16	N/A	Ch 16_WL, Ch 16_RMS, Ch 10_WL, Ch 10_RMS, Ch 2_32 Hz, Ch 2_RMS
Reconstructed LFP	1	N/A	Ch 15_12 Hz, Ch 4_27 Hz, Ch 14_27 Hz, Ch 8_12 Hz, Ch 10_12 Hz, Ch 3_26 Hz
Reconstructed LFP	2	N/A	Ch 4_37 Hz, Ch 4_32 Hz, Ch 15_25 Hz, Ch 11_20 Hz, Ch 14_25 Hz, Ch 4_25 Hz
Reconstructed LFP	4	N/A	Ch 9_23 Hz, Ch 4_23 Hz, Ch 7_18 Hz, Ch 10_11 Hz, Ch 2_28 Hz, Ch 14_28 Hz
Reconstructed LFP	12	N/A	Ch 10_31 Hz, Ch 6_11 Hz, Ch 11_26 Hz, Ch 8_22 Hz, Ch 15_22 Hz, Ch 16_37 Hz
Reconstructed LFP	16	N/A	Ch 12_24 Hz, Ch 2_10 Hz, Ch 7_24 Hz, Ch 3_18 Hz, Ch 6_24 Hz, Ch 8_21 Hz
Screw ECoG + LFP	1	Ch 2_12 Hz, Ch 4_ 12 Hz, Ch 4_14 Hz, Ch 6_27 Hz, Ch 2_27 Hz, Ch 3_29 Hz, Ch 6_14 Hz	Ch 16_WL, Ch 16_RMS, Ch 8_23 Hz, Ch 12_10 Hz, Ch 7_27 Hz
Screw ECoG + LFP	2	Ch 5_32 Hz, Ch 7_35 Hz, Ch 5_WL, Ch 6_20 Hz	Ch 12_35 Hz, Ch 16_WL, Ch 16_RMS, Ch 10_12 Hz, Ch 12_36 Hz, Ch 11_WL, Ch 16_25 Hz, Ch 8_10 Hz
Screw ECoG + LFP	4	Ch 3_23 Hz, Ch 7_37 Hz, Ch 7_22 Hz	Ch 16_WL, Ch 16_RMS, Ch 8_12 Hz, Ch 3_23Hz, Ch 10_34 Hz, Ch 8_28 Hz, Ch 3_21 Hz, Ch 2_19 Hz, Ch 2_11 Hz
Screw ECoG + LFP	12	Ch 2_35 Hz	Ch 16_WL, Ch 16_RMS, Ch 15_23 Hz, Ch 15_RMS, Ch 15_WL, Ch 15_20 Hz, Ch 12_22 Hz, Ch 15_26 Hz, Ch 3_WL, Ch 16_23 Hz, Ch 13_23 Hz
Screw ECoG + LFP	16	Ch 6_24 Hz	Ch 16_WL, Ch 16_RMS, Ch 10_WL, Ch 10_RMS, Ch 2_32 Hz, Ch 2_RMS, Ch 9_32 Hz, Ch 7_WL, Ch 7_RMS, Ch 8_25 Hz, Ch 2_33 Hz
Reconstructed screw ECoG + LFP	1	Ch 4_30 Hz	Ch 16_WL, Ch 16_RMS, Ch 8_23 Hz, Ch 12_10 Hz, Ch 7_27 Hz, Ch 15_32 Hz, Ch 2_30 Hz, Ch 4_19 Hz, Ch 15_23 Hz, Ch 9_30 Hz, Ch 1_30 Hz
Reconstructed screw ECoG + LFP	2	Ch 2_19 Hz, Ch 2_25 Hz	Ch 12_35 Hz, Ch 16_WL, Ch 16_RMS, Ch 10_12 Hz, Ch 12_36 Hz, Ch 11_WL, Ch 16_25 Hz, Ch 8_10 Hz, Ch 12_39 Hz, Ch 13_RMS
Reconstructed screw ECoG + LFP	4	Ch 3_33 Hz	Ch 16_WL, Ch 16_RMS, Ch 8_12 Hz, Ch 3_23Hz, Ch 10_34 Hz, Ch 8_28 Hz, Ch 3_21 Hz, Ch 2_19 Hz, Ch 2_11 Hz, Ch 13_27 Hz, Ch 5_23 Hz
Reconstructed screw ECoG + LFP	12	Ch 4_22 Hz, Ch 6_22 Hz, Ch 1_28 Hz	Ch 16_WL, Ch 16_RMS, Ch 15_23 Hz, Ch 15_RMS, Ch 15_WL, Ch 15_20 Hz, Ch 12_22 Hz, Ch 15_26 Hz, Ch 3_WL
Reconstructed screw ECoG + LFP	16	Ch 1_34 Hz, Ch 3_34 Hz	Ch 16_WL, Ch 16_RMS, Ch 10_WL, Ch 10_RMS, Ch 2_32 Hz, Ch 2_RMS, Ch 9_32 Hz, Ch 7_WL, Ch 7_RMS, Ch 8_25 Hz
Screw ECoG + reconstructed LFP	1	Ch 2_12 Hz, Ch 4_ 12 Hz, Ch 4_14 Hz	Ch 15_12 Hz, Ch 4_27 Hz, Ch 14_27 Hz, Ch 8_12 Hz, Ch 10_12 Hz, Ch 3_26 Hz, Ch 12_27 Hz, Ch 1_17 Hz, Ch 13_27 Hz
Screw ECoG + reconstructed LFP	2	Ch 5_32 Hz, Ch 7_35 Hz, Ch 5_WL	Ch 4_37 Hz, Ch 4_32 Hz, Ch 15_25 Hz, Ch 11_20 Hz, Ch 14_25 Hz, Ch 4_25 Hz, Ch 10_25 Hz, Ch 6_30 Hz, Ch 12_25 Hz
Screw ECoG + reconstructed LFP	4	Ch 3_23 Hz, Ch 7_37 Hz, Ch 7_22 Hz, Ch 4_18 Hz, Ch 7_36 Hz	Ch 9_23 Hz, Ch 4_23 Hz, Ch 7_18 Hz, Ch 10_11 Hz, Ch 2_28 Hz, Ch 14_28 Hz, Ch 12_23 Hz
Screw ECoG + reconstructed LFP	12	Ch 2_35 Hz, Ch 5_22 Hz, Ch 1_33 Hz, Ch 2_37 Hz, Ch 7_MPF	Ch 10_31 Hz, Ch 6_11 Hz, Ch 11_26 Hz, Ch 8_22 Hz, Ch 15_22 Hz, Ch 16_37 Hz, Ch 5_27 Hz
Screw ECoG + reconstructed LFP	16	Ch 6_24 Hz, Ch 4_11 Hz, Ch 4_26 Hz	Ch 12_24 Hz, Ch 2_10 Hz, Ch 7_24 Hz, Ch 3_18 Hz, Ch 6_24 Hz, Ch 8_21 Hz, Ch 8_10 Hz, Ch 1_10 Hz, Ch 14_10 Hz
